# Solvation Dynamics of a Single Triglyceride as a Function of its Chain Length

**DOI:** 10.1101/2022.03.28.486057

**Authors:** Sukriti Sacher, Arjun Ray

## Abstract

Triglycerides (TG) are transported packaged inside lypophillic particles. Several lipid exchange/transfer proteins interact with these lipoproteins and facilitate lipid exchange amongst lipoproteins, to maintain a constant flux in RCT. During this process, these neutral lipids are inadvertently exposed to the bulk water. Previous studies have elucidated the behavior of triglycerides in the bulk (on the surface of bilayer or inside a lipid droplet). However, isolated TGs during lipid exchange behave differently than when in bulk, due to an increased exposure to water. We studied the solvation dynamics of a single TG in a polar (water) and a non-polar (cyclohexane) medium to elucidate it’s solvated structure while drawing parallels with its structural organization in bulk (lipid droplet). We also examine the role of acyl chain length and it’s contribution to the free energy of solvation. Finally, we have established the predominant conformation of TG in water and cyclohexane and discuss the thermodynamics for such a preference.
