## Supplementary table1 for "Solvation Dynamics of a Single Triglyceride as a Function of its Chain Length"

### Sheet: single TG
Long TG (18:0)		water								Long TG (18:0)		cyclohexane
Conf	Trident	Chair	Fork	T	Hand	Stacker			Conf	Trident	Chair	Fork	T	Hand	Stacker
Trident	1	0	0	0	0.005137	0.124747			Trident	1	0	0	0	0	0
Chair	0	1	0	0.043182	0.001712	0.001967			Chair	0	1	0	0.017224	0.000966	0.023772
Fork	0	0	1	0.004545	0	0			Fork	0	0	1	0.018789	0.000322	0.033386
T	0	0.062069	0.416667	1	0.08476	0.004383			T	0	0.134991	0.087776	1	0.463124	0.060304
Hand	0.000265	0	0	0.231818	1	0.03866			Hand	0	0.001069	0.000306	0.048106	1	0.07219
Stacker	0.071852	0.131034	0.333333	0.188636	0.610445	1			Stacker	0.244186	0.039294	0.035386	0.012493	0.131723	1
Medium TG		water								Medium TG		cyclohexane
Conf	Trident	Chair	Fork	T	Hand	Stacker			Conf	Trident	Chair	Fork	T	Hand	Stacker
Trident	1	0	0	0	0	0.009045			Trident	0	0	0	0	0	0
Chair	0	1	0	0.030345	0	0			Chair	0	1	0	0.018553	0	0.075862
Fork	0	0	1	0.111097	0.009631	0.004628			Fork	0	0	1	0.068279	0.007648	0.17931
T	0.002695	0.28295	0.300688	1	0.76886	0.232225			T	0	0.56	0.380022	1	1	0.931034
Hand	0.005391	0.001209	0.000555	0.021191	1	0.074043			Hand	0	0.001538	0.000963	0.012846	0.479924	0.2
Stacker	0.242588	0.01451	0.007995	0.045935	0.678973	1			Stacker	0	0.006923	0.004128	0.003746	0.043977	1
Short TG		water							Short TG		cyclohexane
Conf	Trident	Chair	Fork	T	Hand	Stacker			Conf	Trident	Chair	Fork	T	Hand	Stacker
Trident	1	0	0	0	0	0			Trident	0	0	0	0	0	0
Chair	0	1	0	0.029699	0.014894	0.120582			Chair	0	0.754086	0.001202	0.036875	0.012422	0.0553
Fork	0	0.000683	1	0.114074	0.02234	0.336798			Fork	0	0.004458	1	0.112324	0.046584	0.331797
T	0	0.696246	0.565243	1	1	1			T	0	1	0.832064	1	1	1
Hand	0	0.012287	0.004345	0.026843	0.592553	0.162162			Hand	0	0.008172	0.004208	0.017279	0.164596	0.059908
Stacker	0.7	0.038908	0.022592	0.01297	0.088298	0.995842			Stacker	0	0.015602	0.013026	0.006038	0.018634	0.221198
Long TG (18:1)		water							Long TG (18:1)			cyclohexane
Conf	Trident	Chair	Fork	T	Hand	Stacker			Conf	Trident	Chair	Fork	T	Hand	Stacker
Trident	1	0	0	0	0.006601	0.087148			Trident	1	0	0	0	0	0
Chair	0	1	0	0.059293	0	0.001647			Chair	0	1	0	0.021774	0.001922	0.027756
Fork	0	0	1	0.041049	0	0			Fork	0	0	1	0.027663	0.001922	0.049287
T	0	0.058685	0.055846	1	0.053355	0.005599			T	0	0.152978	0.117125	1	0.481576	0.104021
Hand	0.000825	0.001174	0.001745	0.127708	1	0.046229			Hand	0	0.001441	0.000564	0.050177	1	0.093126
Stacker	0.125641	0.092723	0.082024	0.198404	0.648515	1			Stacker	0.37037	0.032901	0.031149	0.013697	0.124319	1

### Sheet: Droplet
Long TG (18:0)		water	droplet							Long (18:1) TG		water	droplet
Conf	Trident	Chair	Fork	T	Hand	Stacker			Conf	Trident	Chair	Fork	T	Hand	Stacker
Trident	1	0.000913	0.000272	0	0.011719	0.041914			Trident	0.98203	0	0.0012	0	0.007479	0.049052
Chair	0	1	0	0.043109	0	0			Chair	0.000529	1	0	0.056263	0	0
Fork	0.000267	0	1	0.068283	0.004207	0.020503			Fork	0	0	1	0.079679	0.002181	0.019795
T	0.003476	0.245662	0.107138	1	0.40655	0.05632			T	0.008985	0.405882	0.230012	1	0.500779	0.09611
Hand	0.017112	0.010502	0.005303	0.115265	1	0.056036			Hand	0.051797	0.034118	0.015366	0.137184	1	0.0902
Stacker	0.535294	0.247032	0.169545	0.210238	0.74369	1			Stacker	1	0.323529	0.276591	0.266341	0.924275	1
Medium TG		water	droplet						Short TG		water	droplet
Conf	Trident	Chair	Fork	T	Hand	Stacker			Conf	Trident	Chair	Fork	T	Hand	Stacker
Trident	0.30303	0	0	0	0	0			Trident	0	0	0	0	0	0
Chair	0	0.804912	0.001311	0.040455	0.037522	0.049743			Chair	0	0.39845	0.021369	0.04961	0.053041	0.10926
Fork	0	0.004912	1	0.132812	0.02978	0.129931			Fork	0.2	0.062661	0.768998	0.172744	0.106492	0.295622
T	0.242424	1	0.787189	1	1	0.98199			T	1	1	1	1	1	1
Hand	0.151515	0.05193	0.012779	0.04461	0.902323	0.314322			Hand	0	0.029457	0.019304	0.031188	0.259472	0.135606
Stacker	1	0.089825	0.060616	0.063214	0.422275	1			Stacker	0.1	0.029974	0.027255	0.017464	0.067172	0.19876
